# Male sex chromosomal complement exacerbates the pathogenicity of Th17 cells in a chronic model of CNS autoimmunity

**DOI:** 10.1101/640904

**Authors:** Prenitha Mercy Ignatius Arokia Doss, Joanie Baillargeon, Asmita Pradeep Yeola, John B. Williams, Mickael Leclercq, Charles Joly-Beauparlant, Melanie Alpaugh, Ana C. Anderson, Arnaud Droit, Hans Lassmann, Craig S. Moore, Manu Rangachari

## Abstract

Sex differences in the incidence and severity of multiple sclerosis (MS) have long been recognized. However, the underlying cellular and molecular mechanisms for why male sex is associated with more aggressive and debilitating disease remain poorly defined. Using an T cell adoptive transfer model of chronic EAE, we find that male Th17 cells induced disease of increased severity relative to female Th17 cells, irrespective of whether transferred to male or female recipients. Throughout the disease course, a greater frequency of male Th17 cells produced the heterodox cytokine IFNγ, a hallmark of pathogenic Th17 responses. Intriguingly, sex chromosomal complement, and not hormones, were responsible for the increased pathogenicity of male Th17 cells and an X-linked immune regulator, *Jarid1c*, was downregulated in both pathogenic male Th17 and CD4^+^ T cells from men with MS. Together, our data indicate that male sex critical regulates Th17 cell plasticity and pathogenicity via sex chromosomal complement.
