## Supplemental Table 1 for "Male sex chromosomal complement exacerbates the pathogenicity of Th17 cells in a chronic model of CNS autoimmunity"

### Sheet: Sheet1
Supplemental Table 1. X chromosome transcripts downregulated by 2-fold or greater in pathogenic vs non-pathogenic Th17.
RNAseq data from CNS-infiltrating (pathogenic) versus LN (non-pathogenic) Th17 cells (Gaublomme et al, 2015) were analyzed to identify transcripts on the X chromosome
that were downregulated by 2-fold or greater in pathogenic cells. Data presented by ascending order of expression in pathogenic cells. Transcripts of interest in this study
(Utp14a, Kdm5c and Pbdc1) are bolded and italicized. Kdm5c is the gene name of Jarid1c.
Symbol	Entrez ID	Transcript Type	Fold Change		Symbol	Entrez ID	Transcript Type	Fold Change
Flna	192176	protein_coding	4.2e-07		Apoo	68316	protein_coding	0.0729117
Flna	192176	protein_coding	0.00305626		Sh3kbp1	58194	processed_transcript	0.073175
Stag2	20843	protein_coding	0.00324629		Gm14745	NA	processed_pseudogene	0.0738505
Huwe1	59026	protein_coding	0.00365946		Map7d3	320923	protein_coding	0.0740815
Rpl36a	19982	nonsense_mediated_decay	0.00938293		Gm14745	NA	processed_pseudogene	0.0743613
Med12	59024	protein_coding	0.0100063		Thoc2	331401	nonsense_mediated_decay	0.0743942
Atp6ap1	54411	protein_coding	0.0106534		P2ry10	78826	protein_coding	0.0744005
Hcfc1	15161	protein_coding	0.0112903		Cstf2	108062	protein_coding	0.0755366
Sat1	20229	nonsense_mediated_decay	0.0113912		2610002M06Rik	67028	retained_intron	0.079299
Bcor	71458	protein_coding	0.0159569		Chm	12662	protein_coding	0.0797829
Zcchc18	66995	protein_coding	0.0162347		Wdr44	72404	nonsense_mediated_decay	0.0802972
Msl3	17692	protein_coding	0.0164059		Gm8344	NA	processed_pseudogene	0.0804394
Foxp3	20371	protein_coding	0.017981		Gm8344	NA	processed_pseudogene	0.0804853
Nhsl2	100042480	processed_transcript	0.0182409		Tbc1d25	209815	retained_intron	0.0830098
Tktl1	83553	protein_coding	0.0195389		Fam122b	78755	protein_coding	0.0830541
Tktl1	83553	protein_coding	0.0197305		Btg1-ps1	436199	unprocessed_pseudogene	0.0831494
Arhgap4	171207	protein_coding	0.0214897		Renbp	19703	protein_coding	0.087535
Nhs	195727	protein_coding	0.0215824		Mpp1	17524	protein_coding	0.0875704
Dock11	75974	protein_coding	0.0240609		Gria3	53623	protein_coding	0.0876507
Xiap	11798	protein_coding	0.0242704		Sh3bgrl	56726	processed_transcript	0.0901123
Nhsl2	100042480	processed_transcript	0.0244091		Idh3g	15929	retained_intron	0.0916784
Piga	18700	nonsense_mediated_decay	0.0245434		Flna	192176	processed_transcript	0.0931126
Hmgb3	15354	protein_coding	0.0268906		Tceal9	22381	protein_coding	0.0931336
Nhs	195727	protein_coding	0.0283577		Rtl5	331474	protein_coding	0.0932159
Brwd3	382236	nonsense_mediated_decay	0.0297789		Col4a6	94216	protein_coding	0.0943411
Atp7a	11977	protein_coding	0.030488		Nhsl2	100042480	protein_coding	0.0958745
Arhgap4	171207	protein_coding	0.0307361		Il2rg	16186	processed_transcript	0.0963565
Mbtps2	270669	protein_coding	0.0316177		Pdzd11	72621	retained_intron	0.0967303
Ctps2	55936	protein_coding	0.0318657		Ocrl	320634	protein_coding	0.0968355
Ube2a	22209	protein_coding	0.0323469		Armcx2	67416	protein_coding	0.0968884
Bcor	71458	protein_coding	0.0324229		Arhgef9	236915	protein_coding	0.10084
Xlr4b	27083	protein_coding	0.034159		Slc25a53	67062	protein_coding	0.102131
Timm17b	21855	protein_coding	0.0351851		Gm14352	NA	processed_pseudogene	0.102639
Hccs	15159	protein_coding	0.0363557		Gm14352	NA	processed_pseudogene	0.102854
Gpr174	213439	protein_coding	0.0369509		Zmat1	215693	retained_intron	0.109149
Atrx	22589	protein_coding	0.0383334		Map7d3	320923	protein_coding	0.109187
Mbtps2	270669	protein_coding	0.0395155		Gpr174	213439	protein_coding	0.10924
Mecp2	17257	protein_coding	0.0411023		Wnk3	279561	protein_coding	0.111302
Fmr1	14265	protein_coding	0.0413083		Tceal1	237052	protein_coding	0.113294
Gm15084	NA	unprocessed_pseudogene	0.0415524		Tceal1	237052	protein_coding	0.113592
Zfp280c	208968	protein_coding	0.0415636		Araf	11836	processed_transcript	0.113975
Gm15084	NA	unprocessed_pseudogene	0.0419781		Slitrk2	245450	protein_coding	0.114108
Arhgef6	73341	protein_coding	0.0434434		Slitrk2	245450	protein_coding	0.114239
Gprasp1	67298	protein_coding	0.0449052		Dkc1	245474	nonsense_mediated_decay	0.115668
Hdac6	15185	protein_coding	0.0452264		Yipf6	77929	retained_intron	0.115826
Rpl21-ps15	NA	processed_pseudogene	0.0481761		Srpk3	56504	retained_intron	0.116121
Taz	66826	protein_coding	0.0484329		Ints6l	236790	protein_coding	0.116156
Ubl4a	27643	processed_transcript	0.0484475		Phex	18675	protein_coding	0.117227
Rpl21-ps15	NA	processed_pseudogene	0.0491213		Srpk3	56504	protein_coding	0.11823
Magt1	67075	protein_coding	0.0510932		Phex	18675	protein_coding	0.118377
Tspan7	21912	retained_intron	0.0512155		Hs6st2	50786	protein_coding	0.120341
Morf4l2	56397	protein_coding	0.0528366		Zfp300	245368	protein_coding	0.120947
Nhs	195727	protein_coding	0.0556464		Map3k15	270672	protein_coding	0.122395
Gm5124	NA	transcribed_processed_pseudogene	0.0581167		Map3k15	270672	protein_coding	0.122469
Zmym3	56364	protein_coding	0.0581819		Bmp15	12155	protein_coding	0.123734
Srpk3	56504	protein_coding	0.0581933		Gm6427	NA	processed_pseudogene	0.123734
Dock11	75974	protein_coding	0.0586543		Arhgef6	73341	retained_intron	0.124364
Ccdc22	54638	retained_intron	0.0593519		Ikbkg	16151	protein_coding	0.124502
Slc9a7	236727	protein_coding	0.0601432		Armcx2	67416	protein_coding	0.124872
Gm14869	NA	processed_pseudogene	0.0614479		Zrsr2	22184	processed_transcript	0.124985
Chm	12662	processed_transcript	0.0617334		Emd	13726	processed_transcript	0.12503
Gm14869	NA	processed_pseudogene	0.0618413		Btg1-ps1	436199	protein_coding	0.125083
Htatsf1	72459	protein_coding	0.0645801		Gm6427	NA	processed_pseudogene	0.125107
Gripap1	54645	protein_coding	0.0646003		Foxo4	54601	protein_coding	0.125142
Fmr1	14265	protein_coding	0.0646197		Dmd	13405	retained_intron	0.125176
Atp11c	320940	processed_transcript	0.0661168		Bmp15	12155	protein_coding	0.125193
Gpm6b	14758	protein_coding	0.0675606		Olfr1322	257978	protein_coding	0.125201
Zcchc18	66995	protein_coding	0.0699211		Gm4918	NA	processed_pseudogene	0.126189
Trmt2b	215201	retained_intron	0.0726658		Gm4918	NA	processed_pseudogene	0.126619
Doss et al. Supplementary Table 1 p2
Symbol	Entrez ID	Transcript Type	Fold Change		Symbol	Entrez ID	Transcript Type	Fold Change
Gm6092	NA	processed_pseudogene	0.126674		Kdm6a	22289	protein_coding	0.186106
Gm8172	NA	processed_pseudogene	0.127885		Gpr143	18241	processed_transcript	0.18833
Zbtb33	56805	protein_coding	0.128142		Bex1	19716	protein_coding	0.18833
Foxo4	54601	protein_coding	0.128911		Rhox2a	75199	protein_coding	0.18833
Ksr2	245684	protein_coding	0.130654		Gm364	245423	protein_coding	0.18833
Utp14a	72554	processed_transcript	0.130838		Gm14628	NA	processed_pseudogene	0.18833
Mcts1	68995	processed_transcript	0.130949		Gm15048	NA	processed_pseudogene	0.18833
Gm8172	NA	processed_pseudogene	0.131106		Gm7209	NA	processed_pseudogene	0.18833
Zfp711	245595	protein_coding	0.131353		Gm15089	NA	unprocessed_pseudogene	0.18833
Idh3g	15929	retained_intron	0.131617		Gm14365	NA	processed_pseudogene	0.18833
Mbtps2	270669	retained_intron	0.132025		Gm15090	NA	unprocessed_pseudogene	0.18833
Xkrx	331524	protein_coding	0.133033		Gm7209	NA	processed_pseudogene	0.190044
Gm6092	NA	processed_pseudogene	0.133726		Bex1	19716	retained_intron	0.190237
Gripap1	54645	retained_intron	0.13429		Bclaf3	382252	protein_coding	0.190308
Xkrx	331524	protein_coding	0.134729		Gm14365	NA	processed_pseudogene	0.190314
Trpc5os	100503240	protein_coding	0.135009		Gm14628	NA	processed_pseudogene	0.19034
P2ry4	57385	protein_coding	0.136909		Rbbp7	245688	protein_coding	0.190372
Brcc3	210766	protein_coding	0.137709		Rhox2a	75199	protein_coding	0.190383
P2ry4	57385	protein_coding	0.138088		Emd	13726	protein_coding	0.190395
Heph	15203	protein_coding	0.141318		Gpr143	18241	retained_intron	0.190437
Gm8806	NA	processed_pseudogene	0.141992		Gm15048	NA	processed_pseudogene	0.190446
Tbc1d8b	245638	processed_transcript	0.142071		Enox2	209224	processed_transcript	0.190449
Gm8806	NA	processed_pseudogene	0.142211		Diaph2	54004	retained_intron	0.190454
Cenpi	102920	processed_transcript	0.142302		Mbnl3	171170	processed_transcript	0.19047
Heph	15203	protein_coding	0.142313		Gm15090	NA	unprocessed_pseudogene	0.190488
Olfr1324	258289	protein_coding	0.14304		Gm15089	NA	unprocessed_pseudogene	0.190488
Wdr45	54636	protein_coding	0.144119		Gab3	210710	processed_transcript	0.190501
Slc25a53	67062	protein_coding	0.144171		Dgat2l6	668257	protein_coding	0.190532
Taz	66826	retained_intron	0.144599		Gm364	245423	protein_coding	0.190561
Zfp182	319535	protein_coding	0.144615		Lamp2	16784	retained_intron	0.190584
Usp11	236733	protein_coding	0.144629		Gpr165	76206	retained_intron	0.190586
Trpc5os	100503240	protein_coding	0.144631		Rbm10	236732	protein_coding	0.190597
Gpm6b	14758	protein_coding	0.144665		Pcdh19	279653	protein_coding	0.190632
Zmym3	56364	protein_coding	0.144929		Prickle3	54630	protein_coding	0.190697
Rtl8a	66158	protein_coding	0.144955		Tmsb15b1	666244	protein_coding	0.191042
Rtl8a	66158	protein_coding	0.145035		Cacna1f	54652	protein_coding	0.19129
Cldn34c1	73061	protein_coding	0.145058		Gm14988	NA	processed_pseudogene	0.191618
Thoc2	331401	processed_transcript	0.1572		Irak1	16179	retained_intron	0.192235
F8	14069	protein_coding	0.157712		Tmem185a	236848	processed_transcript	0.192485
Arhgap6	11856	protein_coding	0.158067		Sh3kbp1	58194	protein_coding	0.192538
Ksr2	245684	protein_coding	0.158082		Cdk16	18555	retained_intron	0.192697
Drp2	13497	protein_coding	0.158125		Gm9430	NA	processed_pseudogene	0.192941
Cul4b	72584	protein_coding	0.160616		Lamp2	16784	protein_coding	0.193067
Prrg1	546336	protein_coding	0.161836		Gm4750	NA	processed_transcript	0.193119
Sh2d1a	20400	protein_coding	0.161857		Gm8464	NA	processed_transcript	0.193119
Suv39h1	20937	retained_intron	0.16234		Foxo4	54601	protein_coding	0.193157
Rbbp7	245688	protein_coding	0.163929		Ctps2	55936	protein_coding	0.19316
Gm8864	NA	processed_pseudogene	0.164006		Rps6ka6	67071	protein_coding	0.193193
Gm8864	NA	processed_pseudogene	0.16462		Txlng	353170	retained_intron	0.19324
Gm14576	NA	processed_pseudogene	0.169802		Gm1866	NA	processed_pseudogene	0.193363
Atrx	22589	retained_intron	0.171979		Satl1	73809	protein_coding	0.194356
Idh3g	15929	processed_transcript	0.172123		Gm40	NA	unprocessed_pseudogene	0.194359
Ints6l	236790	protein_coding	0.172292		Gm9430	NA	processed_pseudogene	0.195559
Usp9x	22284	retained_intron	0.172341		Wdr45	54636	protein_coding	0.195914
Gripap1	54645	protein_coding	0.17242		Gm15101	NA	unprocessed_pseudogene	0.200305
Ikbkg	16151	protein_coding	0.172742		Gm40	NA	unprocessed_pseudogene	0.201652
Med12	59024	protein_coding	0.172742		Armcx1	78248	protein_coding	0.202115
Kdm6a	22289	protein_coding	0.172764		Satl1	73809	protein_coding	0.202143
Gm14576	NA	processed_pseudogene	0.173065		Tfe3	209446	retained_intron	0.202232
Ssr4	20832	retained_intron	0.174395		Prickle3	54630	retained_intron	0.204215
Hsf3	245525	protein_coding	0.176428		Tmsb15b1	666244	protein_coding	0.205816
Xlr4b	27083	processed_transcript	0.176703		Slc25a53	67062	protein_coding	0.206449
Armcx3	71703	protein_coding	0.177058		Yipf6	77929	protein_coding	0.20654
Adgrg4	236798	protein_coding	0.177718		Gabre	14404	protein_coding	0.20959
Gm15188	NA	unprocessed_pseudogene	0.178783		Zrsr2	22184	protein_coding	0.210737
Gm15188	NA	unprocessed_pseudogene	0.18089		Prkx	19108	protein_coding	0.211684
Dmd	13405	retained_intron	0.181344		Rps6ka6	67071	protein_coding	0.212529
Gm7823	NA	processed_pseudogene	0.181625		Irak1	16179	retained_intron	0.21288
Awat2	245532	protein_coding	0.182438		Arhgef9	236915	protein_coding	0.213544
Gm14988	NA	processed_pseudogene	0.183888		Gpm6b	14758	nonsense_mediated_decay	0.213849
Cd99l2	171486	protein_coding	0.184506		Tmem29	382245	processed_transcript	0.213876
Gm1866	NA	processed_pseudogene	0.185753		Gm15101	NA	unprocessed_pseudogene	0.213973
Gm7823	NA	processed_pseudogene	0.185902		Nox1	237038	protein_coding	0.213997
Doss et al. Supplementary Table 1 p3
Symbol	Entrez ID	Transcript Type	Fold Change		Symbol	Entrez ID	Transcript Type	Fold Change
Phka2	110094	processed_transcript	0.214241		Gm14886	NA	processed_pseudogene	0.275796
Ids	15931	protein_coding	0.214567		Tspyl2	52808	nonsense_mediated_decay	0.275819
Maged2	80884	protein_coding	0.216254		Trmt2b	215201	protein_coding	0.275913
Pls3	102866	protein_coding	0.216404		Hsf3	245525	protein_coding	0.276146
Gabre	14404	protein_coding	0.216474		Scml2	107815	protein_coding	0.276356
Prkx	19108	protein_coding	0.21812		Thoc2	331401	protein_coding	0.276391
Sat1	20229	protein_coding	0.219874		Phka1	18679	protein_coding	0.276463
Rbm10	236732	processed_transcript	0.220916		Reps2	194590	protein_coding	0.276481
Sytl4	27359	protein_coding	0.222904		Mbtps2	270669	protein_coding	0.277406
Gripap1	54645	processed_transcript	0.223079		Gm14886	NA	processed_pseudogene	0.2775
Ubl4a	27643	protein_coding	0.225575		Slc9a6	236794	protein_coding	0.277627
Foxo4	54601	processed_transcript	0.2285		Med14	26896	retained_intron	0.277643
Atrx	22589	protein_coding	0.230289		Taz	66826	nonsense_mediated_decay	0.277698
Gm14774	NA	processed_pseudogene	0.230335		4930519F16Rik	75106	transcribed_unitary_pseudogene	0.277917
Zfp300	245368	processed_transcript	0.230516		Gm9429	NA	processed_pseudogene	0.277994
Pabpc5	93728	protein_coding	0.230557		Kdm6a	22289	retained_intron	0.27815
Gm14659	NA	processed_pseudogene	0.230595		Tenm1	23963	processed_transcript	0.278211
Mtm1	17772	protein_coding	0.230603		Mecp2	17257	protein_coding	0.278226
Gm14774	NA	processed_pseudogene	0.230631		Gm15163	NA	processed_pseudogene	0.278294
Gm14659	NA	processed_pseudogene	0.230656		Xlr3b	574437	protein_coding	0.278394
Mecp2	17257	protein_coding	0.230928		Tmem164	209497	protein_coding	0.278444
Pabpc5	93728	protein_coding	0.230997		Rhox4c	434759	retained_intron	0.27847
Zmat1	215693	processed_transcript	0.23105		4933402E13Rik	74437	protein_coding	0.278487
Arxes2	76976	protein_coding	0.234543		Bcorl1	320376	protein_coding	0.278541
Slitrk4	245446	protein_coding	0.234648		Maob	109731	protein_coding	0.278566
Col4a6	94216	protein_coding	0.234723		Otud5	54644	protein_coding	0.278574
Arhgef9	236915	protein_coding	0.235639		Prkx	19108	protein_coding	0.278594
Arxes2	76976	protein_coding	0.23606		Rpgr	19893	protein_coding	0.27861
Rpl7a-ps11	NA	processed_pseudogene	0.236388		Gm5403	NA	processed_pseudogene	0.27861
Mtcp1	17763	retained_intron	0.236494		Vmn2r121	22300	protein_coding	0.278634
Mtcp1	17763	protein_coding	0.236625		Ints6l	236790	nonsense_mediated_decay	0.278672
Gm6954	NA	processed_pseudogene	0.237078		Pim2	18715	protein_coding	0.279833
Akap14	434756	protein_coding	0.237083		Maob	109731	protein_coding	0.280393
Magea10	236852	protein_coding	0.237083		4933402E13Rik	74437	protein_coding	0.280393
Rpl7a-ps11	NA	processed_pseudogene	0.238886		Vmn2r121	22300	protein_coding	0.280393
Gm6954	NA	processed_pseudogene	0.241836		Rhox4c	434759	protein_coding	0.280393
Akap14	434756	protein_coding	0.244716		Gm5403	NA	processed_pseudogene	0.280393
Magea10	236852	protein_coding	0.244722		Gm9429	NA	processed_pseudogene	0.280393
Timm17b	21855	protein_coding	0.24547		Gm15163	NA	processed_pseudogene	0.280393
Rpl10	110954	retained_intron	0.247153		Cmc4	105886298	protein_coding	0.281553
Chic1	12212	protein_coding	0.248363		Cmc4	105886298	protein_coding	0.290057
Gpr174	213439	processed_transcript	0.249311		Hnrnph2	56258	protein_coding	0.290129
Sh2d1a	20400	processed_transcript	0.250172		Gabra3	14396	protein_coding	0.290539
Btk	12229	retained_intron	0.250494		Uba1	22201	protein_coding	0.292524
Xlr3a	22445	retained_intron	0.251687		Tbc1d8b	245638	protein_coding	0.292828
Rpgr	19893	protein_coding	0.251819		Taf1	270627	protein_coding	0.293926
Chic1	12212	protein_coding	0.254093		Phf6	70998	protein_coding	0.295835
Tex16	83556	protein_coding	0.259231		AU015836	NA	protein_coding	0.298544
Hdac6	15185	protein_coding	0.25994		Rbm3	19652	protein_coding	0.299438
Atp11c	320940	protein_coding	0.262038		Kantr	NA	protein_coding	0.30491
Wnk3	279561	protein_coding	0.26472		Vsig1	78789	protein_coding	0.307242
Pir	69656	protein_coding	0.265702		Igbp1	18518	protein_coding	0.307654
Gm6023	NA	processed_pseudogene	0.265733		Kdm5c	20591	protein_coding	0.309341
Apool	68117	protein_coding	0.265775		Uprt	331487	protein_coding	0.310686
Bhlhb9	70237	protein_coding	0.266279		Hnrnph2	56258	protein_coding	0.310925
Dcx	13193	protein_coding	0.272695		Cacna1f	54652	nonsense_mediated_decay	0.311059
Slc35a2	22232	protein_coding	0.272855		Trpc5	22067	protein_coding	0.311982
Tmem29	382245	processed_transcript	0.272866		Rtl4	619287	protein_coding	0.311982
Xlr4c	72891	processed_transcript	0.27288		Magix	54634	processed_transcript	0.311982
Cdk16	18555	processed_transcript	0.27306		Gm8617	NA	processed_pseudogene	0.311982
Usp9x	22284	retained_intron	0.273085		Zc4h2	245522	protein_coding	0.311982
Zfp280c	208968	retained_intron	0.273099		Tex13b	83555	protein_coding	0.311982
Armcx2	67416	processed_transcript	0.273172		Gm5381	NA	processed_pseudogene	0.311982
Atrx	22589	protein_coding	0.273186		Gm8199	NA	processed_pseudogene	0.311982
Snx12	55988	protein_coding	0.273338		Phka2	110094	protein_coding	0.313269
Pqbp1	54633	protein_coding	0.273471		Igbp1	18518	protein_coding	0.31341
Map7d3	320923	protein_coding	0.273511		Arhgef6	73341	protein_coding	0.314213
Cenpi	102920	processed_transcript	0.273587		Stk26	70415	retained_intron	0.314569
Fancb	237211	protein_coding	0.273715		Uprt	331487	protein_coding	0.315284
Txlng	353170	protein_coding	0.273802		Tcp11x2	71841	protein_coding	0.315698
Gprasp2	245607	protein_coding	0.273826		Timm17b	21855	retained_intron	0.316532
Tex16	83556	protein_coding	0.273838		Gm8199	NA	processed_pseudogene	0.317274
Phf8	320595	protein_coding	0.273911		Col4a6	94216	retained_intron	0.317302
Gm6023	NA	processed_pseudogene	0.275521		Pcdh19	279653	protein_coding	0.317614
Slc35a2	22232	protein_coding	0.275558		Gm5381	NA	processed_pseudogene	0.317644
Doss et al. Supplementary Table 1 p4
Symbol	Entrez ID	Transcript Type	Fold Change		Symbol	Entrez ID	Transcript Type	Fold Change
Tex13b	83555	retained_intron	0.317667		Mageh1	75625	protein_coding	0.369818
Tcp11x2	71841	protein_coding	0.31773		Gm15088	NA	unprocessed_pseudogene	0.369866
Awat2	245532	protein_coding	0.317804		Mospd2	76763	retained_intron	0.369947
Hdac8	70315	protein_coding	0.317893		Arhgef9	236915	protein_coding	0.369974
Zc4h2	245522	protein_coding	0.317924		Xlr	22441	protein_coding	0.369994
Gm8617	NA	processed_pseudogene	0.317951		Fam122b	78755	processed_transcript	0.370042
Alg13	67574	processed_transcript	0.31801		Ksr2	245684	retained_intron	0.370119
Magix	54634	processed_transcript	0.318029		Mtm1	17772	retained_intron	0.370248
Rtl4	619287	protein_coding	0.318104		Olfr1323	258385	protein_coding	0.370779
Trpc5	22067	protein_coding	0.318134		Frmpd4	333605	protein_coding	0.372874
Ssr4	20832	protein_coding	0.319342		Tmem185a	236848	protein_coding	0.374545
Ctps2	55936	protein_coding	0.323321		Slc9a7	236727	protein_coding	0.374789
2610002M06Rik	67028	protein_coding	0.323406		Xlr4a	434794	protein_coding	0.374838
Zcchc18	66995	protein_coding	0.326448		Xlr4a	434794	protein_coding	0.374933
Jade3	382207	protein_coding	0.328426		Abcb7	11306	protein_coding	0.379195
Atp6ap1	54411	retained_intron	0.328629		Slc9a7	236727	protein_coding	0.384066
Shroom4	208431	protein_coding	0.329237		2019-09-06	56526	retained_intron	0.384735
Morf4l2	56397	protein_coding	0.329608		Slitrk4	245446	protein_coding	0.384839
Kantr	NA	protein_coding	0.329618		Cmc4	105886298	protein_coding	0.38484
Fgf16	80903	protein_coding	0.33125		Apool	68117	retained_intron	0.384994
Fgf16	80903	protein_coding	0.333131		Pof1b	69693	protein_coding	0.388463
Pim2	18715	retained_intron	0.335239		Mbtps2	270669	processed_transcript	0.389242
Arhgef6	73341	protein_coding	0.337885		Pof1b	69693	protein_coding	0.390429
Arhgap4	171207	retained_intron	0.340651		Elk1	13712	protein_coding	0.391805
Zfp711	245595	retained_intron	0.341288		Gpr174	213439	protein_coding	0.39335
D330045A20Rik	102871	protein_coding	0.347678		Tsr2	69499	protein_coding	0.393522
Zfp92	22754	protein_coding	0.351278		Yipf6	77929	protein_coding	0.395491
Tmem164	209497	protein_coding	0.351296		D330045A20Rik	102871	protein_coding	0.395519
Mageh1	75625	protein_coding	0.351422		Nrk	27206	protein_coding	0.395911
Rtl8b	553127	protein_coding	0.351422		Klf8	245671	protein_coding	0.396956
Gm5793	NA	unprocessed_pseudogene	0.351422		Gpr165	76206	retained_intron	0.397673
Gm5937	NA	processed_pseudogene	0.351422		Foxp3	20371	protein_coding	0.398998
Gm15026	NA	processed_pseudogene	0.351422		Gria3	53623	retained_intron	0.400371
Gm14786	NA	processed_pseudogene	0.351422		Sh3kbp1	58194	protein_coding	0.401815
Gm9083	NA	processed_pseudogene	0.351422		Clcn5	12728	retained_intron	0.403401
Gm14534	NA	processed_pseudogene	0.351422		Chst7	60322	protein_coding	0.403787
Gm14631	NA	processed_pseudogene	0.351422		Chst7	60322	protein_coding	0.40553
Gm15088	NA	unprocessed_pseudogene	0.351422		Zfp300	245368	protein_coding	0.406112
Bcor	71458	protein_coding	0.352692		Gm14735	NA	processed_pseudogene	0.409163
Xlr3a	22445	protein_coding	0.35529		Prps1	19139	processed_transcript	0.410255
Ace2	70008	protein_coding	0.356615		Wdr45	54636	processed_transcript	0.41106
Elk1	13712	protein_coding	0.359902		Mtm1	17772	retained_intron	0.411597
Piga	18700	nonsense_mediated_decay	0.360321		Zc3h12b	547176	nonsense_mediated_decay	0.411705
Nox1	237038	protein_coding	0.360531		Gm14735	NA	processed_pseudogene	0.412828
Pcyt1b	236899	protein_coding	0.361709		Msn	17698	processed_transcript	0.413599
Ace2	70008	protein_coding	0.362413		Dgat2l6	668257	retained_intron	0.416132
2019-09-06	56526	protein_coding	0.363644		Ubl4a	27643	protein_coding	0.416291
Stag2	20843	retained_intron	0.364009		Psmd10	53380	protein_coding	0.417252
Wdr44	72404	protein_coding	0.364331		Pbdc1	67683	protein_coding	0.417795
D330045A20Rik	102871	protein_coding	0.365193		Prps1	19139	protein_coding	0.420379
Stag2	20843	protein_coding	0.366929		F8	14069	protein_coding	0.421762
Rtl5	331474	protein_coding	0.367105		Arhgap4	171207	retained_intron	0.422348
Hs6st2	50786	protein_coding	0.367259		Fgd1	14163	protein_coding	0.422507
Gla	11605	protein_coding	0.367403		Foxp3	20371	protein_coding	0.424491
Gm14534	NA	processed_pseudogene	0.367587		Slc9a6	236794	protein_coding	0.424725
Hdac6	15185	retained_intron	0.368041		Chm	12662	protein_coding	0.428146
Gm15026	NA	processed_pseudogene	0.368263		Alg13	67574	protein_coding	0.430114
Wdr45	54636	processed_transcript	0.368766		Utp14a	72554	protein_coding	0.431244
Gm14631	NA	processed_pseudogene	0.3688		Psmd10	53380	protein_coding	0.431879
Cetn2	26370	protein_coding	0.368818		P2ry10b	213438	protein_coding	0.43383
Gm5793	NA	unprocessed_pseudogene	0.368902		Taf9b	407786	protein_coding	0.434318
Gpr174	213439	processed_transcript	0.368926		Ubl4a	27643	nonsense_mediated_decay	0.434527
Gm5937	NA	processed_pseudogene	0.368936		Irs4	16370	protein_coding	0.435713
Ids	15931	protein_coding	0.368984		Thoc2	331401	retained_intron	0.436456
Hdac6	15185	retained_intron	0.369107		Bmx	12169	protein_coding	0.438511
Ints6l	236790	protein_coding	0.369109		Gnl3l	237107	retained_intron	0.438665
Uba1	22201	processed_transcript	0.36919		Thoc2	331401	retained_intron	0.439368
Gm9083	NA	processed_pseudogene	0.369288		Shroom4	208431	protein_coding	0.43938
Gm14786	NA	processed_pseudogene	0.369456		Frmpd3	245643	protein_coding	0.439512
Wdr13	73447	retained_intron	0.369472		Bmx	12169	protein_coding	0.439756
Apex2	77622	protein_coding	0.369485		Jade3	382207	protein_coding	0.440141
Slc25a5	11740	retained_intron	0.369506		Irs4	16370	protein_coding	0.440992
Rtl8b	553127	protein_coding	0.369713		Gm15105	NA	processed_pseudogene	0.445417
Ube2a	22209	protein_coding	0.369755		Abcb7	11306	protein_coding	0.445764
Doss et al. Supplementary Table 1 p5
Symbol	Entrez ID	Transcript Type	Fold Change
Timm17b	21855	protein_coding	0.446698
Gm15105	NA	processed_pseudogene	0.447868
Hmgb3	15354	protein_coding	0.452157
Usp11	236733	protein_coding	0.454071
Taf9b	407786	protein_coding	0.454774
Gpm6b	14758	protein_coding	0.456219
Tbc1d8b	245638	protein_coding	0.460718
Il2rg	16186	retained_intron	0.461858
Flna	192176	nonsense_mediated_decay	0.465943
Irak1	16179	protein_coding	0.467195
Cd99l2	171486	protein_coding	0.467895
Rbm10	236732	protein_coding	0.469425
Rab9b	319642	protein_coding	0.471653
Ogt	108155	processed_transcript	0.472154
4930519F16Rik	75106	processed_transcript	0.473086
Acot9	56360	protein_coding	0.47543
Med12	59024	protein_coding	0.477782
Rab9b	319642	protein_coding	0.478037
Ubl4a	27643	retained_intron	0.479817
Dkc1	245474	protein_coding	0.480558
Usp9x	22284	protein_coding	0.481706
Arhgef6	73341	retained_intron	0.482186
Kctd12b	207474	protein_coding	0.486106
Tsc22d3	14605	protein_coding	0.489352
Gm650	NA	processed_pseudogene	0.489718
Tsr2	69499	protein_coding	0.48992
Xlr4c	72891	processed_transcript	0.494074
Gdi1	14567	retained_intron	0.495967
Tab3	66724	protein_coding	0.497679
Flna	192176	protein_coding	0.497771
Mid1ip1	68041	protein_coding	0.498042
Vsig1	78789	protein_coding	0.498298
Xiap	11798	protein_coding	0.498789
Hnrnph2	56258	protein_coding	0.499048
